# Disrupting a Convergent Acetylation Circuit Collapses Leukemic Identity Across AML Subtypes

**DOI:** 10.64898/2026.07.13.737885

**Authors:** Anagha Deshpande, Cho-Ying Chiang, Marlenne Perales, Neha Niranjan, Neelam Sinha, Darren Finlay, Alexandra Stevens, Emily Zahn, Benjamin A. Garcia, Irmela Jeremias, Mark Wunderlich, Kristen Jensen-Pergakes, Akshata Udyavar, Amy Carr, Andrew R. Nager, Yanling Yang, Rabi Murad, Courtney Jones, Shawn O’Connell, Thomas Paul, Kristiina Vuori, Aniruddha J. Deshpande

## Abstract

Transcriptional condensates anchored by chromatin readers are increasingly recognized as organizing hubs for gene expression, but how their assembly and stability are regulated remains poorly understood. Here, we identify an acetylation-dependent feed-forward circuit that controls the integrity of the Super Elongation Complex (SEC), a key driver of transcriptional elongation. We show that the SAGA histone acetyltransferase catalytic subunits KAT2A/KAT2B license acetylation of both histone H3 lysine 9 (H3K9ac) and SEC components themselves, including ENL, AFF1, and AFF3. Loss of this dual acetylation activity, achieved via a cereblon-recruiting PROTAC (GSK983/GSK699), displaces the chromatin reader ENL from target loci, dissolves ENL-anchored transcriptional condensates, and disrupts SEC-dependent transcriptional output - linking histone and non-histone acetylation to the physical integrity of a core transcriptional machine.

Using genome-scale dependency data, we show that the SAGA complex is a selective chromatin dependency in acute myeloid leukemia (AML) AML and hematological malignancies and disrupting this feed-forward transcriptional circuit in AML demonstrates subtype independent antileukemia effects. KAT2A/B degradation drives potent, broad-spectrum antileukemic activity across genetically diverse AML cell lines, primary patient samples, and an isogenic KMT2A-rearranged model bearing cooperating oncogenic mutations, with H3K9ac loss concentrated asymmetrically at core AML oncogene loci such as MYC, MYB, and the HOXA cluster.

Together, these findings define an acetylation-dependent circuit governing SEC integrity and establish KAT2A/B degradation as a mechanism-based, pan-AML therapeutic strategy, with implications for transcriptional condensate regulation beyond leukemia.

**HIGHLIGHTS:**

- The SAGA complex is a selectively essential chromatin dependency across hematological malignancies and particularly in AML
- KAT2A/B degradation drives broad anti-leukemic activity across genetically diverse AML subtypes including chemo-refractory disease
- KAT2A/B degradation depletes H3K9ac at AML oncogene loci and dismantles ENL-anchored condensates
- KAT2A/B licenses regulation of super elongation complex acetylation and ENL interaction with SEC complex components
