## Supplementary material for "Disrupting a Convergent Acetylation Circuit Collapses Leukemic Identity Across AML Subtypes": Table S3

### Sheet: Table S3
Tumor type	Cell line	AUC
Breast	HCC1187	199.249
Breast	HCC2157	197.25
Breast	T-47D	163.282
Breast	HCC1599	161.548
Breast	HCC1569	154.749
Breast	ZR-75-30	138.529
Breast	MDA-MB-361	135.07
Breast	HCC1428	123.595
Breast	HCC1500	96.4331
Breast	HCC1937	83.863
Breast	HCC1143	77.1812
Breast	AU565 [AU-565]	45.4244
Breast	BT-549	32.1
Breast	JIMT-1	28.2773
Breast	HCC1419	24.4826
Breast	HCC1954	18.906
Breast	Hs 578T	9.48768
Breast	HMC-1-8	8.6541
Breast	ZR-75-1	3.93884
Breast	MDA-MB-468	0.381679
Breast	HCC70	2.55629e-37
Breast	DU4475	1.1814e-147
Breast	MDA-MB-231	-5.73803
Breast	CAMA-1	-27.2007
Breast	HCC1806	-52.0877
Breast	MCF7	-68.8981
Breast	MDA-MB-415	-79.3059
Breast	BT-20	-90.3727
Breast	MDA-MB-453	-94.6961
CRC	SNU-1040	111.621
CRC	LS411N	101.902
CRC	LS513	100.112
CRC	SNU-283	96.8598
CRC	LoVo	95.7536
CRC	LS123	90.9488
CRC	NCI-H716	84.4514
CRC	COLO 201	64.5897
CRC	LS1034	59.9462
CRC	C2BBe1	59.0181
CRC	SNU-1033	58.1611
CRC	RKO	58.1085
CRC	CCK-81	44.6622
CRC	SNU-175	44.2848
CRC	CW-2	35.5621
CRC	MDST8	31.3416
CRC	T84	20.6784
CRC	SNU-C2A	20.5236
CRC	SNU-503	19.1967
CRC	HCT116	18.7912
CRC	HT-29	12.4717
CRC	GP2d	5.69653
CRC	SNU-C1	1.87017
CRC	LS 180	9.31231e-46
CRC	SNU-81	-8.81083
CRC	HT115	-9.99269
CRC	SK-CO-1	-23.963
CRC	HCT-15	-39.0493
CRC	SNU-407	-47.4708
CRC	SNU-C5	-70.6991
CRC	HT55	-72.2258
CRC	NCI-H747	-76.2475
CRC	KM12	-87.8008
CRC	RCM-1	-93.5471
CRC	SNU-61	-93.548
CRC	SNU-C4	-94.1405
CRC	SW480	-94.4428
ESCC	OE-33	116.714
ESCC	TE-15	67.7233
ESCC	TE-1	64.0691
ESCC	TE-11	34.5736
ESCC	KYSE-410	29.7303
ESCC	TE-8	19.7261
ESCC	TE-5	17.3484
ESCC	TE-10	14.1951
ESCC	OE19	10.0009
ESCC	KYSE-510	8.82048
ESCC	KYSE-30	5.79239
ESCC	EC-GI-10	4.18405
ESCC	T.T	0.507405
ESCC	OE21	1.65265e-12
ESCC	COLO-680N	3.19533e-89
ESCC	TE-9	-12.4251
ESCC	TE-14	-26.0914
ESCC	KYSE-150	-32.9884
ESCC	TE-4	-46.1232
ESCC	KYSE-70	-48.9259
ESCC	KYSE-450	-55.1737
ESCC	KYSE-270	-60.982
ESCC	TE-6	-83.9693
GBM	GI-1	58.147
GBM	A-172 [A172]	48.7771
GBM	LN-229	41.1566
GBM	KG-1-C	39.6365
GBM	U-87 MG	36.2435
GBM	H4	35.677
GBM	LN-18	27.7529
GBM	TM-31	24.7373
GBM	U-118 MG	24.3035
GBM	KNS-42	18.7394
GBM	U-251 MG	9.31993
GBM	SW 1783	9.18386
GBM	KNS-81	2.43774
GBM	KNS-60	1.74045e-207
GBM	SW 1088	-3.70601
GBM	GB-1	-24.7014
GBM	AM-38	-87.2419
GBM	CAS-1	-92.0439
GBM	NMC-G1	-94.2047
GBM	D341 Med	-95.4243
HCC	HuH-1	2.70804
HNSCC	SCC-15	140.269
HNSCC	SNU-899	72.1617
HNSCC	SCC-25	64.0265
HNSCC	PE/CA-PJ41 (clone D2)	43.6926
HNSCC	PE/CA-PJ49	40.2635
HNSCC	HSC-2	36.3001
HNSCC	SNU-1066	35.5928
HNSCC	YD-10B	30.4377
HNSCC	SNU-46	29.6245
HNSCC	YD-8	25.6262
HNSCC	YD-38	22.9795
HNSCC	HSC-4	17.5132
HNSCC	SCC-4	10.5706
HNSCC	BICR 16	10.5652
HNSCC	PE/CA-PJ15	8.39903
HNSCC	HSC-3	1.73427
HNSCC	SCC-9	-4.02619
HNSCC	SNU-1041	-7.94621
HNSCC	BICR 56	-10.1559
HNSCC	CAL 27	-11.1698
HNSCC	SNU-1076	-18.9284
HNSCC	FaDu	-33.4754
HNSCC	SNU-1214	-43.1488
HNSCC	Detroit 562	-54.8281
HNSCC	BICR 6	-83.2231
HNSCC	BICR 18	-95.4241
Leukemia	MOLM-16	291.626
Leukemia	Loucy	283.648
Leukemia	TALL-1	246.599
Leukemia	Kasumi-1	221.155
Leukemia	EoL-1	145.178
Leukemia	SKM-1	103.981
Leukemia	NOMO-1	99.318
Leukemia	Jurkat	70.8616
Leukemia	TF-1	66.262
Leukemia	K-562	21.0253
Leukemia	KU812	1.00011e-49
Leukemia	HEL 92.1.7	-95.4243
Lymphoma	RL	290.337
Lymphoma	JVM-2	276.591
Lymphoma	HT	134.093
Lymphoma	SU-DHL-4	117.963
Lymphoma	WSU-DLCL2	109.647
Lymphoma	CA46	78.3485
Lymphoma	Granta-519	77.1866
Lymphoma	JeKo-1	37.1151
Lymphoma	MC116	-85.7695
Lymphoma	Pfeiffer	-94.5745
Multiple myeloma	KMS-26	361.11
Multiple myeloma	OPM-2	322.234
Multiple myeloma	MM.1S	215.025
Multiple myeloma	KMS-34	139.984
Multiple Myeloma	MEG-01	89.2376
Multiple myeloma	KMS-20	27.1262
NSCLC	RERF-LC-MS	96.4473
Ovarian	OVK18	123.659
Ovarian	OVMANA	71.5649
Ovarian	OV7	38.2106
Ovarian	TYK-nu	35.548
Ovarian	TOV-112D	34.1537
Ovarian	OV56	32.9905
Ovarian	COV318	17.9595
Ovarian	RMUG-S	17.839
Ovarian	OAW42	17.7196
Ovarian	59M	15.4063
Ovarian	MCAS	13.5144
Ovarian	COV644	2.94291
Ovarian	OV-90	0.151345
Ovarian	OVSAHO	7.29295e-40
Ovarian	SK-OV-3	3.21036e-109
Ovarian	KURAMOCHI	1.08224e-119
Ovarian	A2780	1.00065e-153
Ovarian	TOV-21G	-1.63889
Ovarian	Caov-3	-14.4555
Ovarian	NIH:OVCAR-3	-16.877
Ovarian	OVTOKO	-26.2627
Ovarian	SNU-119	-40.1088
Ovarian	ES-2	-47.9496
Ovarian	COV362	-65.5342
Ovarian	OVKATE	-78.7611
Ovarian	OVISE	-93.4991
Ovarian	RMG-I	-95.4243
RCC	RCC10RGB	1.45718e-36
RCC	Caki-2	-5.86009
RCC	TUHR4TKB	-6.37301
SCLC	DMS 114	91.5427
SCLC	DMS 454	56.4219
SCLC	SW1271	-2.19254
