## Supplementary material for "Disrupting a Convergent Acetylation Circuit Collapses Leukemic Identity Across AML Subtypes": Table S5

### Sheet: Sheet1
logFC	AveExpr	t	P.Value	adj.P.Val	B	GSK983/DMSO	Modification
0.0474137	0.0312399	1.44814	0.194446	0.50711	-7.2096	2.86307	H3K4me1
4.725e-05	0.000265375	0.0679652	0.947874	0.974596	-8.25477	0.237536	H3K4me2
0.00148275	0.00352487	0.302736	0.771631	0.855051	-8.20491	0.612087	H3K4me3
-0.00627475	0.00338712	-1.5418	0.170699	0.499905	-7.08963	-4.5891	H3K4ac
0.056838	0.139947	1.69159	0.138275	0.472439	-6.89089	0.594099	H3K9me1
0.022701	0.0739685	3.37442	0.0134309	0.0786668	-4.47402	0.446153	H3K9me2
0.0211763	0.0422929	4.14396	0.00518745	0.0425371	-3.43054	0.737645	H3K9me3
-0.0455162	0.0256226	-9.00922	6.95809e-05	0.00142641	1.42303	-4.06758	H3K9ac
-0.188769	0.465652	-14.3375	3.97138e-06	0.000162827	4.6644	-0.593035	H3K14ac
0.00060125	0.000994625	0.709281	0.503006	0.687441	-7.97783	0.879268	H3K18me1
-0.0980455	0.113632	-1.15072	0.290767	0.554832	-7.56234	-1.33169	H3K18ac
-0.00026325	0.000394875	-0.379861	0.716261	0.839048	-8.17507	-0.942658	H3K23me1
-0.038199	0.540213	-0.722232	0.495528	0.687441	-7.96792	-0.102053	H3K23ac
-0.00997325	0.0501311	-3.68595	0.00903948	0.0617698	-4.04202	-0.287838	H31K27me1
0.0307245	0.595578	0.614516	0.559944	0.695687	-8.04561	0.0744391	H31K27me2
0.0293005	0.274624	2.03818	0.0844354	0.346185	-6.40727	0.154059	H31K27me3
-0.00185875	0.00171437	-2.52474	0.0423608	0.192977	-5.70031	-1.72359	H31K27ac
0.109973	0.313394	4.617	0.0030215	0.0309703	-2.8305	0.511512	H31K36me1
-0.0204077	0.0722519	-1.20251	0.2715	0.554832	-7.50445	-0.410107	H31K36me2
-0.03954	0.0294697	-1.41825	0.202639	0.50711	-7.24708	-2.34115	H31K36me3
0.113872	0.0959773	0.900652	0.400193	0.631074	-7.81643	1.96902	H33K27me1
-0.409202	0.63917	-1.77454	0.122938	0.458222	-6.77774	-0.95723	H33K27me2
-0.0145448	0.0459889	-0.323422	0.756621	0.855051	-8.19754	-0.459911	H33K27me3
-0.0054655	0.00273275	-4.7521	0.00260484	0.0309703	-2.66507	-7.94627	H33K27ac
-0.143898	0.222299	-1.33882	0.225945	0.514652	-7.34466	-0.968603	H33K36me1
0.0914045	0.07556	1.02344	0.342991	0.562506	-7.69725	2.02114	H33K36me2
-0.0160155	0.0114325	-1.13276	0.297715	0.554832	-7.58204	-2.49728	H33K36me3
0.00111325	0.00124837	0.633546	0.548202	0.695687	-8.03268	1.35568	H3K56me1
-0.684199	0.59479	-2.86683	0.0263858	0.135227	-5.20075	-1.89042	H3K56me2
2.225e-05	1.1125e-05	0.0331013	0.974596	0.974596	-8.25681	1	H3K56me3
-3.175e-05	0.000100125	-0.0470393	0.963907	0.974596	-8.25616	-0.376426	H3K56ac
-0.00063575	0.00325763	-0.213828	0.837291	0.903393	-8.23114	-0.280523	H3K79me1
0.101612	0.939437	1.39139	0.210265	0.50711	-7.28042	0.156195	H3K79me2
0.000671	0.00044875	0.830503	0.435951	0.653844	-7.87921	2.57338	H3K79me3
-0.084313	0.0432003	-1.06118	0.326769	0.562506	-7.6584	-6.3236	H3K79ac
0.354363	0.396289	1.60825	0.155516	0.490473	-7.00242	1.38799	H3K122ac
-0.0447645	0.184411	-0.810558	0.446528	0.653844	-7.89632	-0.351897	H4K5ac
-0.0830232	0.210868	-1.25606	0.252731	0.545368	-7.44291	-0.57547	H4K8ac
-0.026719	0.1739	-0.385109	0.712555	0.839048	-8.1728	-0.222074	H4K12ac
-0.0809877	0.32958	-0.648428	0.539126	0.695687	-8.02233	-0.356289	H4K16ac
0.182113	0.094095	1.04747	0.33259	0.562506	-7.67263	5.91873	H4K20ac
